# Astrocytic thrombospondins 1 and 2 are required for cortical synapse development controlling instrumental performance

**DOI:** 10.1101/2024.03.01.582935

**Authors:** Oluwadamilola O. Lawal, Francesco Paolo Ulloa Severino, Shiyi Wang, Dhanesh Sivadasan Bindu, Kristina Sakers, Sarah Anne Johnson, Henry H. Yin, Cagla Eroglu

**Author notes:** Corresponding Authors (CE), (HHY).

## Abstract

During development, controlled synaptogenesis is required to form functioning neural circuits that underlie cognition and behavior. Astrocytes, a major glial-cell type in the central nervous system (CNS), promote synapse formation by secreting synaptogenic proteins. Thrombospondins 1 and 2 (TSP1/2), which act through their neuronal receptor α2δ-1, are required for proper intracortical excitatory synaptogenesis. In the adult brain, the loss of α2δ-1 impairs training-induced excitatory synaptogenesis in the anterior cingulate cortex (ACC), and this impairment leads to increased effort-exertion during high-effort tasks. Here, we tested whether TSP1 and TSP2 are required for controlling effort during operant conditioning by using a lever press for food reward training in mice. Surprisingly, we found that constitutive loss of TSP1/2 significantly reduced lever pressing performance when the effort required for a food reward was increased, a phenotype opposite of α2δ-1 loss. Loss of TSP1/2 reduced excitatory synapse number significantly in adult brains. However, in the ACC of TSP1/2 knockout mice, there was still training-induced excitatory synaptogenesis, likely through the upregulation of TSP4, a TSP isoform that is also synaptogenic. Unexpectedly, we also found a significant increase in inhibitory synapse number and function in the ACC of TSP1/2 knockout mice, which was eliminated after training. Finally, we found that astrocyte-specific ablation of TSP1/2 in developing but not adult astrocytes is sufficient to reduce performance during high-effort tasks. Taken together, our study highlights the importance of developmental astrocyte-derived synaptogenic cues TSP1 and 2 in establishing excitatory and inhibitory circuits that control effort during operant conditioning in adults.
