## Supplementary material for "Astrocytic thrombospondins 1 and 2 are required for cortical synapse development controlling instrumental performance": S2 File

### Sheet: DEX_results_thbs_exons
	logFC_ACC	logCPM_ACC	F_ACC	PValue_ACC	FDR_ACC	logFC_Str	logCPM_Str	F_Str	PValue_Str	FDR_Str
ENSMUST00000170872.2.1	-0.286548	17.5116	1.78526	0.18208	0.242774	0.298351	17.5116	0.950966	0.32992	0.631151
ENSMUST00000170872.2.2	-0.625046	14.6919	3.13256	0.0773203	0.117867	0.239222	14.6919	0.191125	0.662161	0.856914
ENSMUST00000170872.2.3	-0.516884	13.9131	0.980027	0.322646	0.383687	0.269173	13.9131	0.113602	0.736214	0.899817
ENSMUST00000170872.2.4	-0.623815	15.7307	5.89228	0.0155408	0.0402232	0.841795	15.7307	3.71067	0.0546021	0.171607
ENSMUST00000170872.2.5	-0.0755699	15.5694	0.0808497	0.776261	0.776261	-0.080692	15.5694	0.0367383	0.848072	0.955005
ENSMUST00000170872.2.6	-0.594604	15.5504	5.35245	0.0210763	0.0483633	0.113514	15.5504	0.0672811	0.795439	0.945927
ENSMUST00000170872.2.7	-0.665638	14.4291	3.12484	0.0776848	0.117867	-0.385992	14.4291	0.418598	0.517919	0.805104
ENSMUST00000170872.2.8	0.15448	14.9461	0.205954	0.650143	0.665263	-0.411215	14.9461	0.821526	0.365148	0.669438
ENSMUST00000170872.2.9	0.30489	14.3836	0.461555	0.497196	0.520872	-0.320688	14.3836	0.325494	0.568567	0.806999
ENSMUST00000170872.2.10	-0.841699	15.1616	9.22677	0.00250295	0.0091775	0.453367	15.1616	0.722733	0.395634	0.695656
ENSMUST00000170872.2.11	-0.759376	14.8337	5.27828	0.0219833	0.0483633	0.210444	14.8337	0.165233	0.684548	0.860575
ENSMUST00000170872.2.12	1.06675	13.9283	3.39666	0.0658887	0.107374	-0.764621	13.9283	1.04702	0.306664	0.613328
ENSMUST00000170872.2.13	-0.403492	14.2582	0.911861	0.340058	0.393751	1.62415	14.2582	3.32762	0.0686903	0.201491
ENSMUST00000170872.2.14	-0.57532	14.387	2.21378	0.13738	0.188897	0.0437037	14.387	0.00455828	0.946197	0.972795
ENSMUST00000170872.2.15	-0.482586	14.4333	1.54585	0.214302	0.269408	2.83906	14.4333	8.02017	0.0048025	0.0301872
ENSMUST00000170872.2.16	-0.563923	13.455	0.682566	0.409078	0.449985	0.574641	13.455	0.262217	0.608816	0.811754
ENSMUST00000170872.2.17	-0.339699	14.1558	0.556891	0.455848	0.489203	-0.385345	14.1558	0.352308	0.553064	0.806999
ENSMUST00000170872.2.18	-0.4176	14.7735	1.60774	0.205368	0.265771	0.0345756	14.7735	0.00382854	0.950686	0.972795
ENSMUST00000170872.2.19	-1.65992	12.9581	3.41513	0.0651603	0.107374	-2.54863	12.9581	4.93261	0.0267779	0.117823
ENSMUST00000170872.2.20	-8.15667	14.166	181.193	1.01851e-35	4.48144e-34	-6.82428	14.166	46.4351	2.59107e-11	1.14007e-09	Excised exons in TSP2 KO mice
ENSMUST00000170872.2.21	-5.85569	12.9463	27.6316	2.13431e-07	4.69549e-06	-6.1356	12.9463	20.4113	7.71297e-06	0.000169685
ENSMUST00000170872.2.22	-3.23871	13.0131	15.38	9.95136e-05	0.000547325	-2.50199	13.0131	4.00906	0.0457672	0.154904
ENSMUST00000039559.8.1	0.834057	13.5172	1.06774	0.301929	0.369024	0.880398	13.5172	0.676779	0.411069	0.695656
ENSMUST00000039559.8.2	-3.92801	12.366	5.69461	0.0173684	0.0424561	1.86128	12.366	0.292322	0.588964	0.809826	Excised exons in TSP1 KO mice
ENSMUST00000039559.8.3	-5.5658	12.8068	21.4913	4.48482e-06	4.93331e-05	-5.72804	12.8068	14.6166	0.000147466	0.00162213
ENSMUST00000039559.8.4	1.61037	13.2196	2.50245	0.114268	0.167594	1.00777	13.2196	0.458663	0.498546	0.805104
ENSMUST00000039559.8.5	1.85116	14.5861	14.1019	0.000192413	0.000940685	0.803942	14.5861	1.59163	0.207651	0.456831
ENSMUST00000039559.8.6	1.32837	14.1262	4.37845	0.0368729	0.0705394	1.33674	14.1262	2.94542	0.0867081	0.238447
ENSMUST00000039559.8.7	0.768097	13.3772	0.853471	0.355994	0.401634	1.42976	13.3772	1.07809	0.2996	0.613328
ENSMUST00000039559.8.8	1.00805	14.4657	4.92639	0.0268736	0.0563066	1.95111	14.4657	5.41173	0.0203795	0.0996329
ENSMUST00000039559.8.9	1.38097	14.4275	7.65261	0.00586767	0.0161361	0.987298	14.4275	2.01063	0.15679	0.363094
ENSMUST00000039559.8.10	2.58004	14.2648	15.4483	9.60793e-05	0.000547325	-0.0963683	14.2648	0.0240646	0.87678	0.955005
ENSMUST00000039559.8.11	3.17381	13.8852	10.8207	0.00107067	0.00428269	-0.0962456	13.8852	0.0191849	0.889891	0.955005
ENSMUST00000039559.8.12	1.75563	14.3145	8.89587	0.00299023	0.0101208	1.03954	14.3145	2.22241	0.136618	0.333954
ENSMUST00000039559.8.13	2.1392	14.6896	17.9256	2.70955e-05	0.000198701	1.38657	14.6896	4.50673	0.0342263	0.129162
ENSMUST00000039559.8.14	1.49662	13.8302	3.50026	0.0619122	0.107374	5.88265	13.8302	10.2097	0.00148052	0.0130286
ENSMUST00000039559.8.15	1.63219	14.5721	11.6086	0.000706547	0.00310881	0.00798718	14.5721	0.000201931	0.988668	0.988668
ENSMUST00000039559.8.16	1.86568	13.6329	4.07867	0.0439325	0.0805429	0.186816	13.6329	0.0497637	0.823561	0.953597
ENSMUST00000039559.8.17	1.97541	15.2113	22.7543	2.3853e-06	3.49844e-05	1.76377	15.2113	9.84629	0.00179675	0.0131762
ENSMUST00000039559.8.18	1.08172	15.089	8.24515	0.00425021	0.0124673	2.91418	15.089	16.2613	6.33144e-05	0.000928611
ENSMUST00000039559.8.19	1.30033	14.7517	8.32821	0.00406309	0.0124673	1.26233	14.7517	4.45709	0.0352261	0.129162
ENSMUST00000039559.8.20	2.44015	13.3218	4.41691	0.0360576	0.0705394	-0.604053	13.3218	0.393692	0.530636	0.805104
ENSMUST00000039559.8.21	0.899583	14.0109	2.355	0.125481	0.178102	1.51156	14.0109	2.66648	0.103078	0.266791
ENSMUST00000039559.8.22	1.16478	17.0566	20.9085	6.0075e-06	5.2866e-05	0.821465	17.0566	6.27519	0.0125441	0.0689928
