## Supplementary material for "Astrocytic thrombospondins 1 and 2 are required for cortical synapse development controlling instrumental performance": S3 File

### Sheet: SRA667466_Cortex_3cell_type_pre
cell_type	p_val	Odds_Ratio	genes	pFDR
INTERNEURON_AND_GABAERGIC NEURONS_TAG11	0.0362388	3.90388	Ndnf,Slc32a1,Zcchc12,Cacna2d2	1
NEURON_AND_INTERNEURONS_TAG19	0.144589	0		1
NEURON_AND_INTERNEURONS_TAG14	0.238002	0		1
NEURON_AND_INTERNEURONS_TAG13	0.238204	0		1
NEURON_AND_INTERNEURONS_TAG21	0.239883	0		1
ENDOTHELIAL CELL_AND_ENDOTHELIAL CELLS_TAG23	0.30744	1.77001	Clec1a,Ndnf,Zic1,Ano1	1
MURAL CELL_AND_HEPATIC STELLATE CELLS_TAG24	0.349014	1.75369	Zic1,Ano1	1
MURAL CELL_AND_HEPATIC STELLATE CELLS_TAG30	0.373769	1.65495	Fam214a,Zic1	1
ENDOTHELIAL CELL_AND_ENDOTHELIAL CELLS_TAG28	0.385052	0		1
NEURON_AND_INTERNEURONS_TAG12	0.390823	0		1
MICROGLIAL CELL_AND_MICROGLIA_TAG18	0.452815	1.76712	Cd33	1
ASTROCYTE_AND_ASTROCYTES_TAG38	0.484064	1.60456	Zkscan2	1
NEURON_AND_INTERNEURONS_TAG16	0.488825	0.390128	Htr2c	1
NEURON_AND_NEURONS_TAG17	0.532488	1.38918	Zic1	1
OLIGODENDROCYTE PRECURSOR CELL_AND_OLIGODENDROCYTE PROGENITOR CELLS_TAG9	0.616616	0		1
ASTROCYTE_AND_ASTROCYTES_TAG32	0.616703	0		1
INTERNEURONS_TAG26	0.621475	0		1
MICROGLIAL CELL_AND_MICROGLIA_TAG33	0.621475	0		1
ENTEROENDOCRINE CELL_AND_INTERNEURONS_TAG3	0.6226	0		1
ASTROCYTE_AND_INTERNEURONS_TAG22	0.62968	0		1
OLIGODENDROCYTE PROGENITOR CELL_AND_OLIGODENDROCYTE PROGENITOR CELLS_TAG27	0.630509	0		1
NEURON_AND_INTERNEURONS_TAG31	0.709115	0.416291	Oprk1	1
NEURON_AND_NEURONS_TAG1	1	0		1
UNKNOWN_TAG2	1	0		1
ASTROCYTE_AND_ASTROCYTES_TAG4	1	0		1
ASTROCYTE_AND_ASTROCYTES_TAG5	1	0		1
OLIGODENDROCYTE_AND_SCHWANN CELLS_TAG6	1	0		1
ASTROCYTE_AND_ASTROCYTES_TAG7	1	0		1
MICROGLIAL CELL_AND_MICROGLIA_TAG8	1	0.892497	Cd33	1
ENDOTHELIAL CELL_AND_ENDOTHELIAL CELLS_TAG10	1	0.892535	Clec1a,Ndnf	1
OLIGODENDROCYTE_AND_SCHWANN CELLS_TAG15	1	0.569491	Fam214a	1
ASTROCYTE_AND_ASTROCYTES_TAG20	1	0		1
INTERNEURON_AND_NEURONS_TAG25	1	0.612307	Htr2c	1
MACROPHAGE_AND_MACROPHAGES_TAG29	1	0.624987	Cd33	1
UNKNOWN_TAG34	1	0		1
ERYTHROID-LIKE AND ERYTHROID PRECURSOR CELLS_TAG35	1	0		1
ASTROCYTE_AND_INTERNEURONS_TAG36	1	1.07247	Zcchc12,Cacna2d2	1
MICROGLIAL CELL_AND_MICROGLIA_TAG37	1	0.944402	Cd33	1
